# Intrinsic DNA sequence determinants and tissue-specific regulation of human replication origins

**DOI:** 10.64898/2025.12.28.696672

**Authors:** Marcell Veiner, Marina Salvadores, Iván Galván-Femenía, Fran Supek

## Abstract

The accurate duplication of the genome relies on the spatiotemporal control of DNA replication initiation, yet the determinants specifying mammalian origin locations remain elusive. By developing ORIFormer, a transformer-based neural network, we decode a complex, conserved DNA sequence grammar that accurately predicts initiation sites. This approach uncovers novel determinants, which we validate by demonstrating selection and molecular effects of motif-altering genetic variants. To characterize tissue-specific usage, we developed MuSAS, a statistical genomic method leveraging widespread mutational strand asymmetries, such as from APOBEC and mismatch repair deficiency, to map initiation zones across diverse somatic tissues. Integrating these modalities reveals that while intrinsic DNA sequence features establish a high-potential landscape of constitutive origins, tissue-specific usage is governed by local chromatin accessibility acting as a permissive switch. We suggest that human replication initiation is driven by a deterministic genetic code modulated by the epigenetic landscape, providing a unified framework for understanding genome copying.
