## Supplementary Table S1 for "Intrinsic DNA sequence determinants and tissue-specific regulation of human replication origins"

Motif	STREME P-value	LR Overall Importance	LR P-value	SNS Similarity Score	SNS Similarity Score P-value	INI Similarity Score	INI Similarity Score P-value	SNS Similarity Score P-value Adjusted	INI Similarity Score P-value Adjusted	Top_Match1	Top_Match2	Top_Match3
1-GGGAGGCYGAGGCR STREME-1	5.0e-924	15.71367608	1.22E-55	0.925824677	0	0.414974731	0.0019	0	0.011054545	ZN770_HUMAN.H11MO.0.C	ZN281_HUMAN.H11MO.0.A	SP2_HUMAN.H11MO.0.A
2-GCTGGGAYTACAGGCG STREME-2	2.7e-818	1.961944729	0.04976892	0.889352007	0	0.802868057	0	0	0
3-GCACTCCAGCCTGGGYGAC STREME-3	4.9e-814	3.473207163	0.000514278	0.923425277	0	-0.299765167	0.9941	0	1	TEAD1_HUMAN.H11MO.0.A	NKX21_HUMAN.H11MO.0.A
4-CTCCTGACCTCR STREME-4	9.6e-655	8.661899943	4.64E-18	0.102013697	0.247	0.043438392	0.3691	0.422058252		RXRB_HUMAN.H11MO.0.C	NR1I3_HUMAN.H11MO.0.C	COT2_HUMAN.H11MO.0.A
5-CCCCGTCTCTAC STREME-5	1.3e-582	0.701316482	0.48310553	-0.026685386	0.5797	-0.012637989	0.5321	0.739327536		ATF6A_HUMAN.H11MO.0.B	KLF12_HUMAN.H11MO.0.C
6-GCAGTGAGCCGAG STREME-6	5.0e-523	3.673448259	0.000239299	0.606847406	0	-0.061377956	0.658	0	0.779851852	NFIC_HUMAN.H11MO.0.A	NR1H3_HUMAN.H11MO.0.B	NFIA_HUMAN.H11MO.0.C
7-AGCGAKHCTCC STREME-7	3.8e-433	14.13754295	2.23E-45	0.918129522	0	0.817266991	0	0	0	CUX1_HUMAN.H11MO.0.C
8-CVAGACCAKCCY STREME-8	7.0e-402	0.531316339	0.595199585	0.813119579	0	0.136928109	0.1889	0	0.366351515	ZN331_HUMAN.H11MO.0.C	ZIC1_HUMAN.H11MO.0.B	ZN449_HUMAN.H11MO.0.C
9-AAAAATACAAAAAWT STREME-9	4.8e-344	1.966014664	0.049296917	0	1	-0.042268822	0.6219	1		PRDM6_HUMAN.H11MO.0.C	FOXJ3_HUMAN.H11MO.0.A	SRY_HUMAN.H11MO.0.B
10-AGTGGCGYGAT STREME-10	1.30E-295	7.435256808	1.04E-13	0.953151744	0	0.761437552	0	0	0	STA5B_HUMAN.H11MO.0.A	STAT6_HUMAN.H11MO.0.B	ZFP28_HUMAN.H11MO.0.C
11-CCACCVCVCC STREME-11	2.30E-290	29.7025448	7.12E-194	0	1	0.06169892	0.3624	1		TEAD4_HUMAN.H11MO.0.A
12-CCRTGTTGGCC STREME-12	1.50E-235	2.719046762	0.006547035	0.769984837	0	0.541864903	0	0	0	FOXJ3_HUMAN.H11MO.0.A	MEF2B_HUMAN.H11MO.0.A	PRDM6_HUMAN.H11MO.0.C
13-GTCTCAAAAAAAAAAAAAA STREME-13	2.70E-225	5.02962112	4.91E-07	0.659433138	0	0.288536779	0.0007	0	0.004977778	ZN121_HUMAN.H11MO.0.C	PAX5_HUMAN.H11MO.0.A	ZN394_HUMAN.H11MO.0.C
14-CAGGAGCWGGKKS STREME-14	1.20E-169	13.03940703	7.30E-39	0.610520022	0	0.004465992	0.4931	0	0.681411765	ELF3_HUMAN.H11MO.0.A	EHF_HUMAN.H11MO.0.B	ELF1_HUMAN.H11MO.0.A
15-CTGGGWGSYS STREME-15	1.30E-126	10.84367277	2.14E-27	0	1	0	1	1		ZN490_HUMAN.H11MO.0.C	BCL6_HUMAN.H11MO.0.A
16-GGCAGATCACC STREME-16	9.40E-108	3.183663127	0.001454241	0.506274466	0.0002	0.188881743	0.1108	0.000858537	0.262637037	PAX5_HUMAN.H11MO.0.A	ZN121_HUMAN.H11MO.0.C
17-RGGCWGAGGS STREME-17	1.10E-97	12.40079581	2.59E-35	0	1	0	1	1		FOXO4_HUMAN.H11MO.0.C	ZNF85_HUMAN.H11MO.0.C	FOXQ1_HUMAN.H11MO.0.C
18-CCAGGCCCHN STREME-18	1.10E-53	7.642815787	2.13E-14	0.452573153	0.0031	0.123531957	0.2213	0.010912	0.404662857
19-GGGAGGAGRS STREME-19	2.20E-52	16.75828932	4.93E-63	0	1	0	1	1		HNF6_HUMAN.H11MO.0.B	FOXJ2_HUMAN.H11MO.0.C	FOXJ3_HUMAN.H11MO.0.A
20-CCCWGSCWGGG STREME-20	1.30E-45	5.218590931	1.80E-07	0.804924183	0	-0.620357607	1	0	1	ATF3_HUMAN.H11MO.0.A	CEBPD_HUMAN.H11MO.0.C	SRBP1_HUMAN.H11MO.0.A
21-CAGCCCCWSC STREME-21	6.90E-45	20.55452898	7.01E-94	0.025663041	0.4447	0.050559967	0.3762	0.6261376		NFAC4_HUMAN.H11MO.0.C	OSR2_HUMAN.H11MO.0.C	ZN680_HUMAN.H11MO.0.C
22-AAAAAAAAAAAAAA STREME-22	5.30E-43	12.82910407	1.13E-37	0	1	0.102084832	0.2256	1		JUND_HUMAN.H11MO.0.A	FOS_HUMAN.H11MO.0.A
23-AGGYGGATCA STREME-23	4.50E-42	3.268014258	0.001083049	0.453978361	0.0021	0.13872845	0.1994	0.008034783	0.375341176	ANDR_HUMAN.H11MO.0.A	PRDM6_HUMAN.H11MO.0.C	SRY_HUMAN.H11MO.0.B
24-CYCAGCTCTGC STREME-24	1.20E-40	1.497386504	0.134292718	0.107833489	0.2454	0.074166386	0.3294	0.422058252		Z354A_HUMAN.H11MO.0.C	ALX1_HUMAN.H11MO.0.B	CRX_HUMAN.H11MO.0.B
25-GTTATTTCTTGCCTTCTGCTAGCTTTTGAA STREME-25	2.70E-40	0.041443123	0.966942635	0.053001109	0.2777	0.045448606	0.3144	0.469953846		ZN121_HUMAN.H11MO.0.C
26-AATCCTGAGTTCTAGTTTGAT STREME-26	5.50E-40	1.71445393	0.086445391	0.798157183	0	0.060414445	0.2949	0	0.483938462	FOXH1_HUMAN.H11MO.0.A
27-AAGGCAGAAATAAAGATGTTCTTT STREME-27	1.10E-39	0.5268154	0.598321787	0.386220405	0	0.074558512	0.2312	0	0.411022222	BC11A_HUMAN.H11MO.0.A	FLI1_HUMAN.H11MO.0.A	SPI1_HUMAN.H11MO.0.A
28-CAGTTTCCATGTAGCTGAGCGGTTT STREME-28	1.10E-39	0.845077022	0.398067837	0.413564453	0	-0.027556592	0.608	0	0.748307692	GLI3_HUMAN.H11MO.0.B
29-AGATTCTGGTATGTTGTGTCTTTG STREME-29	1.10E-39	2.339833715	0.019292327	0.34556786	0.001	0.098806057	0.1752	0.004093023	0.3504
30-AAAGTCTCCCATTATTAWTGTGT STREME-30	2.30E-39	0.986378128	0.323947594	-0.186333614	0.9728	-0.165771311	0.9395	1		PO5F1_HUMAN.H11MO.0.A	NANOG_HUMAN.H11MO.0.A	FOXP2_HUMAN.H11MO.0.C
31-ATGTGGTCAATTTTGGAATA STREME-31	2.30E-39	0.530926333	0.595469829	0.273532947	0.0059	-0.013850433	0.543	0.01888	0.681411765	SRBP2_HUMAN.H11MO.0.B	SALL4_HUMAN.H11MO.0.B	ZIC1_HUMAN.H11MO.0.B
32-CAGAGCAGAACTGAAGGARATAGAGACAC STREME-32	4.80E-39	1.070239816	0.284511377	-0.02124907	0.5907	-0.069533497	0.7511	0.747936691		FLI1_HUMAN.H11MO.0.A	E2F6_HUMAN.H11MO.0.A	ZN467_HUMAN.H11MO.0.C
33-AGCACTAAATGCCCACAAGAGAAAGCGG STREME-33	4.80E-39	0.57665968	0.564169375	0.290903623	0.0018	0.064317371	0.2547	0.00704	0.440562162
34-AATCAACAGAATATACATTYTTY STREME-34	4.80E-39	0.60862864	0.542770617	0.054493929	0.3077	0.051656926	0.319	0.501437037		MEF2A_HUMAN.H11MO.0.A	MEF2C_HUMAN.H11MO.0.A	MEF2D_HUMAN.H11MO.0.A
35-AACAAGGATAYCCAGGAATTGAA STREME-35	9.80E-39	0.586371168	0.557626115	0.303651254	0.0024	-0.043607062	0.6575	0.008987234	0.779851852	IRF3_HUMAN.H11MO.0.B	PPARG_HUMAN.H11MO.0.A	ZN281_HUMAN.H11MO.0.A
36-CTGTAGATGTCTATTA STREME-36	9.80E-39	3.281737434	0.001031696	0.266791385	0.0163	0.171051945	0.0836	0.046270968	0.222933333	IRF9_HUMAN.H11MO.0.C	PPARA_HUMAN.H11MO.0.B
37-ATTTGCTGAGGAGWGCTTTACTTCCAA STREME-37	4.10E-38	0.331510902	0.740258608	0.047652742	0.3142	0	1	0.50272		NDF1_HUMAN.H11MO.0.A	NDF2_HUMAN.H11MO.0.B	ATOH1_HUMAN.H11MO.0.B
38-CATCACAATTAAAAGAACTA STREME-38	8.50E-38	5.587381087	2.31E-08	0.255663466	0.0124	-0.003012574	0.5055	0.036989831	0.681411765	OZF_HUMAN.H11MO.0.C	TF7L2_HUMAN.H11MO.0.A
39-AATGACTACTGGGTACATAA STREME-39	8.50E-38	1.378847139	0.167941889	0.744293613	0	-0.009360842	0.5354	0	0.681411765	EVI1_HUMAN.H11MO.0.B	PRDM6_HUMAN.H11MO.0.C	GATA3_HUMAN.H11MO.0.A
40-GTTTGTTATAATTTCTGTTCTTTTA STREME-40	8.50E-38	1.579236851	0.11428174	0.274030524	0.0027	0.104437667	0.1213	0.0099	0.277257143	NFAC1_HUMAN.H11MO.0.B	PRDM6_HUMAN.H11MO.0.C	IRF3_HUMAN.H11MO.0.B
41-AAAAACCCTTCAAAAAA STREME-41	3.60E-37	0.944955	0.34468185	0.049666962	0.3512	0	1	0.535282759
42-CATAAAGCAAGTCCTKAGWGACCTAC STREME-42	7.30E-37	1.508116438	0.131524729	0.243326371	0.0071	0.036521077	0.3647	0.022314286	0.555733333	THAP1_HUMAN.H11MO.0.C	ZN121_HUMAN.H11MO.0.C	CTCF_HUMAN.H11MO.0.A
43-CCCTTTATCATTTTTTA STREME-43	1.30E-36	1.996459698	0.045883908	0.112916902	0.1779	0.094735846	0.2327	0.336670968		ZN382_HUMAN.H11MO.0.C	ZN264_HUMAN.H11MO.0.C	CEBPA_HUMAN.H11MO.0.A
44-ATTAGTCTTGCTAGCGGTCTAT STREME-44	2.60E-36	2.07945441	0.037575604	0.085600789	0.218	0.228824346	0.0167	0.395546392		ZFP28_HUMAN.H11MO.0.C	PRDM6_HUMAN.H11MO.0.C	IRF1_HUMAN.H11MO.0.A
45-TAGGGTGTCAATTTTRGATCTTT STREME-45	3.10E-36	0.910973761	0.362309199	0.154067121	0.0736	0.107473292	0.1492	0.172714667		ZN770_HUMAN.H11MO.0.C	ETS2_HUMAN.H11MO.0.B	ZIM3_HUMAN.H11MO.0.C
46-TTGTTGATCYTTTCAAAA STREME-46	6.30E-36	0.887852484	0.374620107	-0.198172533	0.9445	-0.222448692	0.9579	1		IKZF1_HUMAN.H11MO.0.C
47-GGGTGCATATATATTTAGGACAG STREME-47	1.90E-33	2.162299432	0.030595103	0.291807374	0.0042	0.177747268	0.0478	0.01394717	0.139054545
48-GAAACCAAYGAGAA STREME-48	2.80E-33	1.257228939	0.208670747	0	1	0.001775208	0.4991	1		ZN436_HUMAN.H11MO.0.C
49-AAGCAAGAGCAAACA STREME-49	5.60E-33	2.055642443	0.039816994	0.342670567	0.003	0.373687488	0.0038	0.01077551	0.017371429	FOXI1_HUMAN.H11MO.0.B	CDX2_HUMAN.H11MO.0.A	HXB13_HUMAN.H11MO.0.A
50-AGAAGAATCAAATAGAYRC STREME-50	1.40E-32	0.165220922	0.868770098	0.115101225	0.1694	0.22513907	0.0282	0.324069565		ZN680_HUMAN.H11MO.0.C	BCL6_HUMAN.H11MO.0.A
51-RCCATTCTCC STREME-51	1.50E-32	6.909202501	4.87E-12	0.780088791	0	0.246019629	0.0702	0	0.19533913	EVI1_HUMAN.H11MO.0.B	TGIF1_HUMAN.H11MO.0.A	NR6A1_HUMAN.H11MO.0.B
52-RACTTTCTGTCTC STREME-52	4.60E-31	1.196092985	0.231660275	0.061445612	0.3387	-0.006478886	0.5199	0.532242857		ZN436_HUMAN.H11MO.0.C	ZN490_HUMAN.H11MO.0.C
53-GGTTCAAGCRATT STREME-53	3.20E-30	3.409137316	0.000651687	0.74047193	0	0.293955567	0.0219	0	0.073768421	PRDM6_HUMAN.H11MO.0.C	ZFP28_HUMAN.H11MO.0.C	FOXJ3_HUMAN.H11MO.0.A
54-CAGTGGCTCA STREME-54	7.70E-30	4.146284403	3.38E-05	0.887769757	0	0.050074566	0.3814	0	0.560436364	ATF4_HUMAN.H11MO.0.A	CEBPG_HUMAN.H11MO.0.B	FOXM1_HUMAN.H11MO.0.A
55-TTAGCTCTTCTTGTTGAA STREME-55	1.00E-29	2.08253093	0.037294001	0.092104171	0.2341	0.106999811	0.1967	0.407936634		ZN121_HUMAN.H11MO.0.C	IRF1_HUMAN.H11MO.0.A	IRF7_HUMAN.H11MO.0.C
56-CTGATGGTAGTTTGTATTTC STREME-56	8.60E-29	1.197090533	0.23127127	-0.038705547	0.6323	-0.07741738	0.7512	0.786422535		ZBT7A_HUMAN.H11MO.0.A	ZN382_HUMAN.H11MO.0.C
57-CAGCCTCCYR STREME-57	3.60E-26	16.05385172	5.37E-58	0.91389083	0	-0.013296056	0.5362	0	0.681411765	ZSC22_HUMAN.H11MO.0.C	VEZF1_HUMAN.H11MO.0.C	ETS2_HUMAN.H11MO.0.B
58-AGWGGGGGGC STREME-58	1.70E-25	23.31771421	2.93E-120	0.02749056	0.4212	-0.016526793	0.5427	0.597832258
59-CTGGGACACATTYAAA STREME-59	6.20E-24	0.181296362	0.856134961	0.30922925	0.0083	-0.099535129	0.7855	0.02562807	0.897714286
60-GTCAACATTA STREME-60	3.40E-23	0.608755666	0.542686404	0.175627033	0.1527	0.192606801	0.1241	0.308910345		NF2L2_HUMAN.H11MO.0.A	ZNF76_HUMAN.H11MO.0.C	BACH2_HUMAN.H11MO.0.A
61-AAAGAARAAAAGAG STREME-61	5.00E-22	5.06848795	4.01E-07	0.05277737	0.3455	0.030030331	0.4284	0.535282759		GFI1B_HUMAN.H11MO.0.A	GFI1_HUMAN.H11MO.0.C	ZN667_HUMAN.H11MO.0.C
62-AGACAAAGAAGGCCA STREME-62	4.30E-21	3.159267509	0.001581662	0.182631642	0.0767	0.0268637	0.4291	0.175314286		THA11_HUMAN.H11MO.0.B	ZN143_HUMAN.H11MO.0.A	ZNF76_HUMAN.H11MO.0.C
63-CCHCACACMC STREME-63	2.00E-20	20.6797995	5.27E-95	0	1	0.050027688	0.3932	1
64-AGAATACTAYAAACA STREME-64	1.80E-19	1.184700882	0.236135734	0.219308934	0.0495	-0.058111481	0.662	0.127222857		KLF15_HUMAN.H11MO.0.A	MYOD1_HUMAN.H11MO.0.A	ASCL1_HUMAN.H11MO.0.A
65-AGAGCGAGAC STREME-65	4.90E-19	1.653356908	0.098258247	0	1	0.165115275	0.137	1		HLF_HUMAN.H11MO.0.C	NFKB2_HUMAN.H11MO.0.B
66-AAAAATTAGCCA STREME-66	5.60E-18	4.102443687	4.09E-05	0.690400312	0	0.613593601	0.0001	0	0.0008
67-AAATAAACTAGAAAATC STREME-67	8.40E-17	1.616043413	0.106084927	0.18731412	0.0629	0	1	0.153755556		FOXI1_HUMAN.H11MO.0.B	NFYB_HUMAN.H11MO.0.A	TCF7_HUMAN.H11MO.0.A
68-AGAGTGAGACTCT STREME-68	1.40E-16	3.705844526	0.000210688	0.924764564	0	0.178417279	0.1089	0	0.262637037	ZN136_HUMAN.H11MO.0.C
69-GGCTGGAGTG STREME-69	1.40E-15	15.15266229	7.28E-52	0.937289064	0	-0.357165197	0.9901	0	1	PRDM6_HUMAN.H11MO.0.C	FOXQ1_HUMAN.H11MO.0.C	FOXJ3_HUMAN.H11MO.0.A
70-CAGRGCYCTG STREME-70	3.80E-15	5.630122847	1.80E-08	-0.807087885	1	-0.832360813	1	1		TBX21_HUMAN.H11MO.0.A	INSM1_HUMAN.H11MO.0.C	NR2C2_HUMAN.H11MO.0.B
71-AACCAACAAAGATCAAAAG STREME-71	1.80E-14	3.24818472	0.001161438	0.135367509	0.1312	0.187866663	0.0307	0.269525581		CEBPD_HUMAN.H11MO.0.C	CEBPA_HUMAN.H11MO.0.A	CEBPB_HUMAN.H11MO.0.A
72-ACCAAGCAGACC STREME-72	3.60E-14	1.034500621	0.300902187	0.139063033	0.1645	0.300220038	0.0228	0.321688889
73-GARCCYRGGARGTGGAGG STREME-73	5.50E-13	1.769566073	0.076799455	-0.018935913	0.5644	0.064491514	0.2796	0.725068613		ZN708_HUMAN.H11MO.0.C
74-TGAGCCACCA STREME-74	2.10E-12	1.869986293	0.061485721	0.841551046	0	-0.208078055	0.8922	0	0.997627586
75-ATAAATTTCC STREME-75	2.60E-12	0.967912785	0.333087928	0	1	0	0.4978	1		GLI3_HUMAN.H11MO.0.B	ZIC1_HUMAN.H11MO.0.B	ZN563_HUMAN.H11MO.0.C
76-AGCCAGGYATGRTGGC STREME-76	6.50E-12	5.324013609	1.02E-07	0.881547488	0	0.330045623	0.0058	0	0.0232	NR6A1_HUMAN.H11MO.0.B	USF1_HUMAN.H11MO.0.A
77-AGGGCCAGAG STREME-77	9.70E-12	10.59590365	3.11E-26	0.088529692	0.311	0.078265299	0.3277	0.502165138		ZN547_HUMAN.H11MO.0.C
78-AGGGGGACAG STREME-78	1.10E-10	20.81077601	3.46E-96	-0.019686725	0.5513	0.057631427	0.3605	0.718731852		PRDM6_HUMAN.H11MO.0.C	NFAC1_HUMAN.H11MO.0.B	ZN586_HUMAN.H11MO.0.C
79-ATTTATCCATTTCTTCTA STREME-79	1.20E-10	2.916684472	0.003537735	0.044922529	0.3475	0.07101809	0.283	0.535282759		STAT2_HUMAN.H11MO.0.A	IRF1_HUMAN.H11MO.0.A
80-AACATGGTGAAA STREME-80	2.00E-10	1.36230384	0.173102016	0.707027557	0	0.250522227	0.0475	0	0.139054545
81-GATAAAACAGACTTTA STREME-81	2.50E-10	2.496465343	0.012543793	0.097049795	0.2234	-0.164186909	0.8886	0.397155556		PRD14_HUMAN.H11MO.0.A
82-SCTGSSCAGS STREME-82	2.50E-10	17.60469498	2.27E-69	-0.485988217	0.9992	-0.554430597	0.9997	1		PRDM6_HUMAN.H11MO.0.C	OLIG2_HUMAN.H11MO.0.B	GRHL2_HUMAN.H11MO.0.A
83-AGAGACTAGGATTG STREME-83	4.20E-10	1.878002039	0.060380886	0.233679094	0.0387	0.259041942	0.0375	0.104787692		ZNF18_HUMAN.H11MO.0.C	ELF2_HUMAN.H11MO.0.C	FOXA3_HUMAN.H11MO.0.B
84-CCTCACTTCCCAG STREME-84	2.50E-09	3.77113589	0.000162506	-0.050086048	0.6328	0.000672636	0.511	0.786422535
85-GGCGGATCAK STREME-85	2.80E-09	11.9040279	1.13E-32	0.423733202	0.0051	0.451324155	0.0026	0.016622222	0.013866667
86-AGTGGCTCAT STREME-86	3.30E-09	3.64269685	0.000269797	0.904150528	0	0.293146468	0.0369	0	0.11808
87-CCCCTCCTGA STREME-87	6.20E-09	17.19855578	2.72E-66	0.046862678	0.3909	0.040402887	0.4101	0.568393443
88-CCTCCHTCCY STREME-88	1.10E-08	7.426254748	1.12E-13	0	1	0	1	1
89-ACTCAGTGCTCAAT STREME-89	2.80E-08	0.1202224	0.904306974	0.155463969	0.1278	-0.085321662	0.7376	0.267771429		ZN250_HUMAN.H11MO.0.C	SMCA1_HUMAN.H11MO.0.C	SOX10_HUMAN.H11MO.0.B
90-ATGTGTCGAGGA STREME-90	3.20E-08	6.117510144	9.50E-10	-0.132959628	0.8178	-0.174265624	0.8635	0.959552		ZN768_HUMAN.H11MO.0.C	OTX2_HUMAN.H11MO.0.A
91-CCCCAACCCW STREME-91	4.70E-08	14.14109661	2.12E-45	0	1	0.216485198	0.0758	1
92-AAAGAGACTTAGACTCCC STREME-92	5.60E-08	7.913829954	2.50E-15	-0.038941361	0.6345	0.188881258	0.0637	0.786422535		ZN502_HUMAN.H11MO.0.C	SMCA5_HUMAN.H11MO.0.C	ZN582_HUMAN.H11MO.0.C
93-ATTGATCATTCTTGGG STREME-93	1.10E-07	3.723506646	0.000196475	0.195494645	0.0654	0.144935729	0.1318	0.157676712
94-CATTTTGTTCTGTACTAAGAAGAA STREME-94	1.10E-07	2.260967213	0.023761287	0.105661355	0.1596	-0.053256415	0.6854	0.317986517		LHX3_HUMAN.H11MO.0.C	PRDM6_HUMAN.H11MO.0.C	FOXJ3_HUMAN.H11MO.0.A
95-GCATGCTCGTTAAG STREME-95	1.10E-07	1.023321396	0.306155911	0.684955281	0	0.489369538	0.0001	0	0.0008	THB_HUMAN.H11MO.0.C	THA_HUMAN.H11MO.0.C	RXRB_HUMAN.H11MO.0.C
96-ATTGTCCTATGACCCTG STREME-96	2.30E-07	0.688972319	0.490840687	0.149986238	0.1137	-0.021717991	0.5654	0.244039024		NFAC3_HUMAN.H11MO.0.B
97-GTTTGTGTCCCTGGGTACTTGAGA STREME-97	2.30E-07	1.729361419	0.083744431	0.473466998	0	0.110102473	0.1382	0	0.297173333	ZN770_HUMAN.H11MO.0.C	ZSC22_HUMAN.H11MO.0.C	SRBP2_HUMAN.H11MO.0.B
98-CACAGCACATGTTTCAGA STREME-98	2.30E-07	0.794622827	0.426832936	0.212364575	0.0408	0.238226127	0.0164	0.1088		ZFX_HUMAN.H11MO.0.A	KLF4_HUMAN.H11MO.0.A	SP1_HUMAN.H11MO.0.A
99-TCAGCACCACATYRCACT STREME-99	2.30E-07	0.463841085	0.642761605	0.061325142	0.3051	-0.294940849	0.9932	0.501437037		WT1_HUMAN.H11MO.0.C	ZN263_HUMAN.H11MO.0.A	ZSC22_HUMAN.H11MO.0.C
100-GTCTCAAAAAAA STREME-100	3.20E-07	5.120433712	3.05E-07	0.812667749	0	0.344813972	0.0064	0	0.024094118	NFIC_HUMAN.H11MO.0.A
101-AAAGTGCTGGGATTA STREME-101	4.10E-07	6.593446444	4.30E-11	0.870788936	0	0.340215043	0.0051	0	0.02176	KLF5_HUMAN.H11MO.0.A	KLF8_HUMAN.H11MO.0.C	BHA15_HUMAN.H11MO.0.B
102-TAAAAATACAAAA STREME-102	4.40E-07	1.096096492	0.27303655	0	1	0.253154413	0.0319	1		PRDM6_HUMAN.H11MO.0.C	FOXJ3_HUMAN.H11MO.0.A	ANDR_HUMAN.H11MO.0.A
103-GTGGGGAAAAGATTGAG STREME-103	9.20E-07	0.15980786	0.873032432	0.007274827	0.4835	-0.198575802	0.952	0.659658915
104-CTAAACCAGGAAGA STREME-104	9.20E-07	2.340394384	0.019263386	0.196657654	0.0757	-0.083872026	0.7168	0.175305263		TFAP4_HUMAN.H11MO.0.A	ZN331_HUMAN.H11MO.0.C	ZN335_HUMAN.H11MO.0.A
105-GCTTGAAGGCA STREME-105	9.20E-07	2.279102835	0.022660953	0.92740752	0	0.164017446	0.1393	0	0.297173333	PRDM6_HUMAN.H11MO.0.C	ATOH1_HUMAN.H11MO.0.B	NDF2_HUMAN.H11MO.0.B
106-MAGAGCGAGA STREME-106	1.20E-06	5.950624743	2.67E-09	0	1	0.24150799	0.0746	1
107-ATAAACAAGTGAAC STREME-107	1.80E-06	3.144018093	0.001666451	0.103596357	0.2171	0.037047906	0.3822	0.395546392		OLIG2_HUMAN.H11MO.0.B	PRDM6_HUMAN.H11MO.0.C	PRGR_HUMAN.H11MO.0.A
108-AATGAGCTGTTGGG STREME-108	2.70E-06	0.363682559	0.716095068	-0.062682426	0.6697	-0.047306725	0.6339	0.818522222
109-WAAATAAATAAATAAATAA STREME-109	3.90E-06	2.920282328	0.003497144	0.095873608	0.2111	0.036273488	0.377	0.395251064
110-AGGAGAATCA STREME-110	6.70E-06	3.089818167	0.002002791	0.874360353	0	-0.228175739	0.9041	0	0.997627586
111-GTGGATCACY STREME-111	7.00E-06	1.978688048	0.047851139	0.258812658	0.0527	0.266046791	0.0602	0.13063662		MEF2B_HUMAN.H11MO.0.A	CEBPB_HUMAN.H11MO.0.A
112-CCAAGCAAATGGAAARCAAAAA STREME-112	7.40E-06	0.155239551	0.876632469	0.156182543	0.0821	0.023316241	0.4061	0.185251282		NFAC1_HUMAN.H11MO.0.B	IRF8_HUMAN.H11MO.0.B	IRF3_HUMAN.H11MO.0.B
113-TTAAATGGATTAA STREME-113	1.00E-05	0.293863874	0.768861924	0	1	0	1	1		PRDM1_HUMAN.H11MO.0.A	ZN214_HUMAN.H11MO.0.C	SRF_HUMAN.H11MO.0.A
114-AGAGCAAGATCC STREME-114	1.00E-05	0.594472302	0.552196262	0.358763868	0.0148	-0.302278079	0.9693	0.042701639	1	PRGR_HUMAN.H11MO.0.A	PIT1_HUMAN.H11MO.0.C
115-AGCAATCCACC STREME-115	2.00E-05	1.604883427	0.108519461	0.352747743	0.0145	0.06491015	0.3235	0.042533333	0.50497561	STAT1_HUMAN.H11MO.0.A	STAT3_HUMAN.H11MO.0.A	ZFP82_HUMAN.H11MO.0.C
116-GGAAGTGAGGA STREME-116	2.90E-05	1.776508923	0.075649073	0	1	0.033701978	0.4218	1		ZN708_HUMAN.H11MO.0.C	ZNF85_HUMAN.H11MO.0.C
117-AATACAGGAGCACCMAGAT STREME-117	3.00E-05	3.848853635	0.000118672	0.091391415	0.2146	0.153563581	0.0849	0.395546392		STAT6_HUMAN.H11MO.0.B
118-ATCGTCTGAGAT STREME-118	3.00E-05	0.242111828	0.808693513	0.145815218	0.1608	0.293206106	0.0238	0.317986517		Z354A_HUMAN.H11MO.0.C	PRRX2_HUMAN.H11MO.0.C	ANDR_HUMAN.H11MO.0.A
119-ATCTGTTTAACAAAGC STREME-119	3.20E-05	1.211241366	0.225802913	0.346338846	0.0036	0.121379655	0.1739	0.012423529	0.3504	NKX61_HUMAN.H11MO.0.B	NF2L1_HUMAN.H11MO.0.C	ZN317_HUMAN.H11MO.0.C
120-CCTTCCCTTC STREME-120	5.40E-05	5.611213964	2.01E-08	0	1	0	1	1		HXA10_HUMAN.H11MO.0.C	PRGR_HUMAN.H11MO.0.A	IRF1_HUMAN.H11MO.0.A
121-AGTTGAATCTCTGAA STREME-121	6.00E-05	1.46935733	0.141735895	0.07560776	0.2962	0.025283186	0.4234	0.496487619		TCF7_HUMAN.H11MO.0.A	NKX32_HUMAN.H11MO.0.C
122-CATAGGCTCAAAATAAA STREME-122	6.00E-05	1.05196069	0.292817586	0.241425242	0.0321	0.07574327	0.2781	0.088275	0.468378947	COE1_HUMAN.H11MO.0.A	HXB7_HUMAN.H11MO.0.C	P73_HUMAN.H11MO.0.A
123-CCCTTTCCCC STREME-123	6.00E-05	20.3059665	1.14E-91	-0.023200981	0.5574	0	1	0.721341176		FOXJ3_HUMAN.H11MO.0.A
124-AGAGCAAAACTC STREME-124	7.60E-05	3.462884946	0.000534417	0.196596288	0.0991	0.045662698	0.3808	0.220779747
125-AGCAATCTGCC STREME-125	7.60E-05	0.906331268	0.36476054	0.377282905	0.0121	-0.497309613	0.9994	0.036717241	1	MEF2B_HUMAN.H11MO.0.A	MEF2A_HUMAN.H11MO.0.A	MEF2C_HUMAN.H11MO.0.A
126-TCACAGATCAACAGGATCCC STREME-126	1.20E-04	0.14015147	0.888540315	0.167424953	0.0721	0.128968784	0.1144	0.171481081		FOXJ3_HUMAN.H11MO.0.A	FEZF1_HUMAN.H11MO.0.C	HSF1_HUMAN.H11MO.0.A
127-AAAGAAAAGAAAAGAAA STREME-127	1.90E-04	0.440383399	0.659659447	0.032996506	0.3884	0.162891503	0.0709	0.568393443		FOXJ2_HUMAN.H11MO.0.C	MEF2D_HUMAN.H11MO.0.A	PIT1_HUMAN.H11MO.0.C
128-CTTTCTTTCTTTCTTT STREME-128	2.60E-04	7.695826276	1.41E-14	-0.143631065	0.8753	0.122946846	0.167	1		LHX2_HUMAN.H11MO.0.A	FOXI1_HUMAN.H11MO.0.B	NFYA_HUMAN.H11MO.0.A
129-ACTGCAAGCTCCAC STREME-129	4.80E-04	6.12942546	8.82E-10	0.103817915	0.2257	-0.008139996	0.5297	0.397232		FOXM1_HUMAN.H11MO.0.A	PO2F1_HUMAN.H11MO.0.C	FOXA1_HUMAN.H11MO.0.A
130-GATATCACCACYGATCCCA STREME-130	4.80E-04	2.706541174	0.006798815	-0.046380234	0.6525	0.10617195	0.1928	0.803076923		PRDM6_HUMAN.H11MO.0.C	SMCA5_HUMAN.H11MO.0.C	ZN502_HUMAN.H11MO.0.C
131-ATTTTATTTCTCCTTCACTTATGAAGC STREME-131	4.80E-04	3.092575043	0.001984281	-0.048702872	0.6975	0.11649353	0.1197	0.84662069
132-AGGCAGAAGAA STREME-132	5.70E-04	4.344791511	1.39E-05	0	1	0	0.4988	1		GCR_HUMAN.H11MO.0.A	ETS1_HUMAN.H11MO.0.A	ETV2_HUMAN.H11MO.0.B
133-ACTTTGGGAGGCC STREME-133	9.90E-04	1.667643782	0.095386462	0.89168419	0	0.034416062	0.4168	0	0.592782222	NR1I2_HUMAN.H11MO.0.C	NR1I3_HUMAN.H11MO.0.C
134-GATTACAGGCG STREME-134	1.30E-03	2.501457707	0.012368321	0.88371268	0	0.631001233	0	0	0	NR1D1_HUMAN.H11MO.0.B	FOS_HUMAN.H11MO.0.A	JUND_HUMAN.H11MO.0.A
135-CCCCTCCWWG STREME-135	1.40E-03	12.21778767	2.50E-34	-0.116352185	0.744	-0.006150293	0.5152	0.89077551		ZFP28_HUMAN.H11MO.0.C	FEZF1_HUMAN.H11MO.0.C
136-CCTGTTATTGGTCTA STREME-136	1.70E-03	4.689229555	2.74E-06	0.034496349	0.394	0.124976665	0.1531	0.568393443		IRF9_HUMAN.H11MO.0.C	RUNX2_HUMAN.H11MO.0.A	MYB_HUMAN.H11MO.0.A
137-TGTCTGTGTAGAAAGAA STREME-137	1.90E-03	1.216299051	0.223871023	-0.086704158	0.7646	-0.028984355	0.5833	0.909254054		ZN770_HUMAN.H11MO.0.C	SALL4_HUMAN.H11MO.0.B
138-ATGACAGGATCAAATTCATCCAT STREME-138	1.90E-03	2.450195827	0.014277854	0.355563233	0.0005	0.317335863	0.0009	0.002095238	0.00576	TYY1_HUMAN.H11MO.0.A	ZSC22_HUMAN.H11MO.0.C	VEZF1_HUMAN.H11MO.0.C
139-AAGAGCTCCTGAAGGAAGCACTA STREME-139	1.90E-03	4.126863725	3.68E-05	0.119112276	0.1317	-0.009182642	0.5428	0.269525581		ZN121_HUMAN.H11MO.0.C
140-AACTGCATCAACTAAYGAGCAAAATAACCA STREME-140	1.90E-03	1.129205483	0.258811161	0.369510134	0	0.12226738	0.0954	0	0.244224	MAFF_HUMAN.H11MO.0.B
141-AACACAGTGAAA STREME-141	1.90E-03	1.044921646	0.296059185	0.116673717	0.2232	0.315501491	0.0185	0.397155556		PRDM6_HUMAN.H11MO.0.C	BC11A_HUMAN.H11MO.0.A	NFAC1_HUMAN.H11MO.0.B
142-AGAGATCCTCC STREME-142	2.10E-03	0.993715819	0.320361239	0.832392595	0	0.364274621	0.0084	0	0.029866667	ANDR_HUMAN.H11MO.0.A	NR1I2_HUMAN.H11MO.0.C	ZIM3_HUMAN.H11MO.0.C
143-AGAGGGAGAAG STREME-143	2.10E-03	5.089451268	3.59E-07	0.267320218	0.0501	0.194170724	0.0826	0.127222857		EGR2_HUMAN.H11MO.0.A	SALL4_HUMAN.H11MO.0.B	ZBT17_HUMAN.H11MO.0.A
144-AGTGGCACTAT STREME-144	3.10E-03	2.677476402	0.007417908	0.748682984	0	0.042439545	0.3853	0	0.560436364	ZN136_HUMAN.H11MO.0.C	RUNX2_HUMAN.H11MO.0.A	ZN382_HUMAN.H11MO.0.C
145-ATATTCAACATTCTTAAAGAAA STREME-145	3.90E-03	1.579491374	0.114223394	0.005197418	0.4831	-0.043328366	0.6609	0.659658915		ZN121_HUMAN.H11MO.0.C	PAX5_HUMAN.H11MO.0.A	IRF9_HUMAN.H11MO.0.C
146-AAGCAAATGCTGAGAGATTTTGT STREME-146	3.90E-03	0.513854075	0.607354018	-0.002966765	0.5139	0.120943423	0.1295	0.674973134		MEF2B_HUMAN.H11MO.0.A	MEF2D_HUMAN.H11MO.0.A	HNF1A_HUMAN.H11MO.0.C
147-AGCTGTGATGGC STREME-147	5.80E-03	2.817316927	0.004842671	0.246786062	0.0506	-0.103963028	0.748	0.127222857		FOXQ1_HUMAN.H11MO.0.C	ANDR_HUMAN.H11MO.0.A	FOXO4_HUMAN.H11MO.0.C
148-TACACCTCCCA STREME-148	5.80E-03	0.113385376	0.909725033	0	0.4989	0	0.4932	0.660198496		ZN274_HUMAN.H11MO.0.A
149-AGCTATCCTCC STREME-149	5.80E-03	2.604584217	0.009198581	0.707553041	0	0.414174101	0.0035	0	0.017230769	TEAD1_HUMAN.H11MO.0.A	NKX21_HUMAN.H11MO.0.A	SRBP2_HUMAN.H11MO.0.B
150-ATGGTGAAACCCYR STREME-150	6.30E-03	0.02204767	0.98240993	0.833350901	0	-0.006133688	0.5237	0	0.681411765	ZN331_HUMAN.H11MO.0.C
151-GTCAATATTAGACAGATCAA STREME-151	7.80E-03	3.430370222	0.000602758	-0.069660027	0.727	-0.101517915	0.8182	0.876383562		COT2_HUMAN.H11MO.0.A	ANDR_HUMAN.H11MO.0.A	GATA3_HUMAN.H11MO.0.A
152-AAGCCCATCAGACTAA STREME-152	7.80E-03	3.104907272	0.001903387	0.13044226	0.1671	0.511923067	0.0002	0.323182418		FOXI1_HUMAN.H11MO.0.B	ZN331_HUMAN.H11MO.0.C
153-AGTTTGGCTGGATATGAAATTCTGGGTT STREME-153	7.80E-03	2.010201791	0.044409836	0.121948926	0.1102	0.207293101	0.0163	0.239446914		VEZF1_HUMAN.H11MO.0.C	ZNF76_HUMAN.H11MO.0.C	THA11_HUMAN.H11MO.0.B
154-AAAAAAAAAAAATT STREME-154	9.50E-03	4.03994416	5.35E-05	0	1	0	0.506	1		MAFB_HUMAN.H11MO.0.B	JUND_HUMAN.H11MO.0.A	FOSL1_HUMAN.H11MO.0.A
155-TCACCCCTTACCA STREME-155	1.10E-02	3.119787384	0.001809816	0.034760438	0.4045	0.119391041	0.194	0.578796748		NFAC2_HUMAN.H11MO.0.B	NFAC4_HUMAN.H11MO.0.C	HXA10_HUMAN.H11MO.0.C
156-ACTGCACCACT STREME-156	1.10E-02	4.24024169	2.23E-05	0.412612172	0.0042	-0.270079951	0.9587	0.01394717	1	ZEB1_HUMAN.H11MO.0.A	ZN554_HUMAN.H11MO.0.C
157-ACAAATGTTTCTTCTAACAWCCCCACAA STREME-157	1.60E-02	1.80608663	0.070904809	0.004010884	0.489	0.01167536	0.4493	0.660198496		ZN768_HUMAN.H11MO.0.C	NR2C1_HUMAN.H11MO.0.C	AP2C_HUMAN.H11MO.0.A
158-ACACATAATYGTCAGATTCACCAAR STREME-158	1.60E-02	3.815436161	0.000135943	0.305265542	0.0013	0.052849531	0.3132	0.0052	0.50112	ZN816_HUMAN.H11MO.0.C	ZN320_HUMAN.H11MO.0.C	VEZF1_HUMAN.H11MO.0.C
159-CCACTCTTAACTC STREME-159	1.60E-02	0.708361333	0.478720898	0.223795296	0.0505	0.08284271	0.2722	0.127222857		HNF6_HUMAN.H11MO.0.B	NFAC3_HUMAN.H11MO.0.B	ZFP28_HUMAN.H11MO.0.C
160-AAGGTCAAGTTGTCTGGAC STREME-160	1.60E-02	0.09658602	0.923055159	0.001069697	0.4973	0.063362008	0.2984	0.660198496		ZN121_HUMAN.H11MO.0.C	CEBPE_HUMAN.H11MO.0.A
161-ACCCTGTAGCATT STREME-161	1.60E-02	0.097058343	0.922680062	0.074703239	0.3038	0.167702481	0.1413	0.501437037		NKX61_HUMAN.H11MO.0.B
162-GTTGAAATGAAGGAAAAAATGTTA STREME-162	1.60E-02	1.103921021	0.269627399	0.010699597	0.4611	0.005965267	0.4785	0.639004724		PAX5_HUMAN.H11MO.0.A	NRF1_HUMAN.H11MO.0.A
163-AAGAAAATAGATTTTGGAAGTTATGA STREME-163	1.60E-02	0.102386635	0.918449791	0	0.4984	0	0.5035	0.660198496
164-GGACTGGACA STREME-164	1.90E-02	0.458196564	0.646811228	0.072449296	0.3347	-0.286318951	0.9443	0.530695495		STAT3_HUMAN.H11MO.0.A	ZNF76_HUMAN.H11MO.0.C	ZN143_HUMAN.H11MO.0.A
165-CTGGTCTCAAA STREME-165	2.60E-02	7.843854711	4.37E-15	0.981086608	0	0.596317268	0	0	0
166-AGAAGGAGAAAAACAGGTATWAAAGGW STREME-166	3.10E-02	1.867824475	0.061786541	0.172068239	0.0303	-0.05154496	0.6967	0.084647619	0.810705455	FOSB_HUMAN.H11MO.0.A	FOS_HUMAN.H11MO.0.A	JUN_HUMAN.H11MO.0.A
167-AAACAGTGTAAACCGGCAGTGT STREME-167	3.10E-02	0.665979696	0.505424078	-0.11898121	0.871	-0.054145296	0.6829	1		ZIC3_HUMAN.H11MO.0.B	ETV4_HUMAN.H11MO.0.B	USF1_HUMAN.H11MO.0.A
168-ATGAGTAGTTGAGAAYGGTGAATA STREME-168	3.10E-02	0.098070807	0.921876068	0.037238554	0.3528	0.241271562	0.012	0.535282759		FLI1_HUMAN.H11MO.0.A	ELF5_HUMAN.H11MO.0.A	SP4_HUMAN.H11MO.0.A
169-CTTGTCATCCCTA STREME-169	3.10E-02	0.121881089	0.902993193	0.046599182	0.3793	-0.111195168	0.7805	0.564826891
170-AGCTCCTGTATAGAYGCTCCTTTT STREME-170	3.10E-02	0.058980751	0.95296744	0.01233367	0.4502	0.015053498	0.4395	0.628850794
171-ATTAGAGAGTGCC STREME-171	3.10E-02	2.137965163	0.032519571	0.051031471	0.3581	0.121626561	0.167	0.538680342		ZN281_HUMAN.H11MO.0.A	ZBT17_HUMAN.H11MO.0.A	KLF5_HUMAN.H11MO.0.A
172-GATCTCAAACATGCTTTCTTTACTAT STREME-172	3.10E-02	0.079364986	0.936742318	-0.085774174	0.8029	0.007120975	0.4774	0.948391946		CRX_HUMAN.H11MO.0.B
173-AGAGATTAAGCT STREME-173	3.10E-02	2.617183849	0.008865857	0.042522122	0.3819	-0.106563649	0.7659	0.564826891		PO3F2_HUMAN.H11MO.0.A
174-CTACAAGCCAGA STREME-174	3.10E-02	3.729805276	0.000191628	0.180539586	0.1099	0.055772061	0.3584	0.239446914		SRY_HUMAN.H11MO.0.B	PRGR_HUMAN.H11MO.0.A
175-CATTCCATTCCATTC STREME-175	3.50E-02	7.003530696	2.50E-12	0	1	0	0.5009	1
176-ATGGGTCTTGA STREME-176	3.50E-02	4.991469846	5.99E-07	0.194736416	0.121	0	1	0.256578313		RXRG_HUMAN.H11MO.0.B	PPARA_HUMAN.H11MO.0.B	PPARG_HUMAN.H11MO.0.A
